# *Arabidopsis thaliana* natural variation in temperature-modulated immunity uncovers transcription factor UNE12 as a thermoresponsive regulator

**DOI:** 10.1101/768911

**Authors:** Friederike Bruessow, Jaqueline Bautor, Gesa Hoffmann, Jane E. Parker

## Abstract

Temperature impacts plant immunity and growth but how temperature intersects with endogenous pathways remains unclear. Here we uncover variation between *Arabidopsis thaliana* natural accessions in response to two non-stress temperatures (22°C and 16°C) affecting accumulation of the thermoresponsive stress hormone salicylic acid (SA) and plant growth. Analysis of differentially responding *A. thaliana* accessions shows that pre-existing SA provides a benefit in limiting bacterial pathogen infection at both temperatures. Several *A. thaliana* genotypes display a capacity to mitigate negative effects of high SA on growth, indicating within-species plasticity in SA - growth tradeoffs. An association study of temperature x SA variation, followed by physiological and immunity phenotyping of mutant and over-expression lines, identifies the transcription factor *unfertilized embryo sac 12* (*UNE12*) as a temperature-responsive SA immunity regulator. Here we reveal previously untapped diversity in plant responses to temperature and a way forward in understanding the genetic architecture of plant adaptation to changing environments.
