## supplemental tables for "*Arabidopsis thaliana* natural variation in temperature-modulated immunity uncovers transcription factor UNE12 as a thermoresponsive regulator"

### Sheet: Table S1
Table S1: Phenotypic data from 105 A. thaliana accessions used to assess natural variation of biomass and total SA levels in response to temperature
							replicate 1	replicate 2	replicate 3	replicate 1	replicate 2	replicate 3	replicate a	replicate b	replicate c	replicate d	replicate a	replicate b	replicate c	replicate d
native	lat	long	country	coefficients glm	ecotype ID	GWAPP	total SA 22°C (ng/gFW)	total SA 22°C (ng/gFW)	total SA 22°C (ng/gFW)	FW22°C (mg)	FW22°C (mg)	FW22°C (mg)	total SA 16°C (ng/gFW)	total SA 16°C (ng/gFW)	total SA 16°C (ng/gFW)	total SA 16°C (ng/gFW)	FW16°C (mg)	FW16°C (mg)	FW16°C (mg)	FW16°C (mg)
Ag-0	45	1.3	FRA	-0.00133923	6897	yes	234.196	233.701	303.753	1488	2651	2445	276.676	138.846	163.106	199.169	1306	1064.4	694.3	747.7
Alc-0	40.49	-3.36	ESP	-0.00550216	6988	yes	232.816	215.279	158.21	1998	1475	2049	68.9943	116.72	25.6912	174.44	614.4	406.9	289.4	219.5
An-1	51.2167	4.4	BEL	-0.000990872	6898	yes	2778.27	3095.39	10426	1112	1434	1367	2006.96	482.546	425.534	736.753	366.4	375.6	268.9	383.9
Bay-0	49	11	GER	0.00172278	6899	yes	253.978	967.654	143.955	2161	885	2457	2251.56	288.121	3590.75	4824.92	270.3	338.2	126.6	36.9
BAY1-2	56.4	12.9	SWE	-0.00956193	NA	NA	173.863	258.466	155.421	1966	2642	2027	55.012	78.546	117.985	22.7466	963.6	808.1	512.1	717.2
Belmonte-4-94	42.1167	12.4833	ITA	0.00170465	957	yes	316.79	168.831	99.1285	1577	2533	2562	128.467	324.466	316.944	427.681	556.7	458.7	230.1	394
Bla-1	41.6833	2.8	ESP	-0.00244372	7015	yes	537.946	746.408	853.159	1512	1949	2688	198.128	358.649	239.396	266.683	852.7	956.8	672.6	450.6
Blh-1	48.3	19.85	CZE	-0.000431874	7034	yes	1870.82	3867.02	3339.59	1390	677	1260	1717.56	2859.61	26.0429	1352.51	582.7	556.7	410	408
Bor-4	49.4013	16.2326	CZE	-0.00126207	6903	yes	139.091	1220.59	136.309	1524	2082	2691	468.767	279.362	188.731	320.015	490.2	394.5	487	347.3
Br-0	49.2	16.6166	CZE	-0.000384897	6904	yes	353.641	217.994	317.036	1261	2559	1841	130.25	310.534	300.012	347.434	574.7	275.4	260.1	231.1
BUI	48.3667	0.933333	FRA	-0.00591947	15	NA	2922.39	1354.07	639.836	1360	1797	1632	263.026	299.079	46.8714	11.2083	985.5	760.5	708.2	542.6
Bur-0	54.1	-6.2	IRL	0.00060166	5719	yes	561.292	207.677	214.224	1759	3307	2432	417.069	283.745	218.326	773.627	1111.6	392.6	413.2	468.8
C24	40.2077	-8.42639	POR	-0.0017407	6906	yes	1119.07	1009.44	852.509	1734	2195	2244	333.019	323.818	499.398	345.92	393.7	478.2	434.1	618.2
CAM-16	48.2667	-4.58333	FRA	0.002563	23	yes	328.727	219.078	446.082	1675	1035	2183	4499.54	6324.42	166.523	610.864	346.6	533.8	414.6	492
Can-0	29.2144	-13.4811	ESP	-0.00152292	8274	yes	2837.25	428.053	751.101	1411	2239	1548	177.01	244.891	169.643	1238.56	1554.1	1262	1405.7	357.7
Chat-1	48.0717	1.33867	FRA	0.000453545	7071	yes	454.35	635.481	487.954	2293	3311	2838	335.106	494.61	1502.7	612.304	778.2	290.7	357.6	491.5
CLE-6	48.9167	-0.48333	FRA	-0.00691006	78	NA	447.691	191.117	169.313	918	1520	987	33.8765	241.825	30.64	73.1914	994.1	452.3	77.1	172.1
Col-0	38.3	-92.3	USA	-0.000382877	6909	yes	233.671	210.754	218.027	1972	1957	2564	267.734	392.503	435.601	285.541	774.6	483.7	510.5	355.1
CS22491	61.36	34.15	RUS	-0.00725583	7438	yes	769.273	1560.87	282.4	1143	1661	2105	78.5136	204.932	105.678	91.5036	369.7	432.7	417.4	226.1
CSHL-5	40.8585	-73.4675	USA	-0.000670245	6744	yes	284.446	155.032	202.201	3440	2751	2560	412.518	98.869	86.1963	162.709	1330.5	654.1	599.4	863.2
Ct-1	37.3	15	ITA	-0.00358345	6910	yes	252.003	130.273	171.181	2642	1908	1780	53.7698	235.347	73.3609	85.9333	504.4	564.8	449.2	536.3
Cvi-0	15.1111	-23.6167	Cape Verde	0.00139342	6911	yes	151.432	124.055	106.534	1985	835	1993	174.113	242.116	113.672	97.5182	660	363.4	493	485.8
Da-0	49.8724	8.65081	GER	0.0025948	7094	yes	322.203	250.527	274.787	1743	2506	3094	302.302	1205.91	1964.4	1232.6	572.3	695.1	558.2	447.4
Ede-1	52.0333	5.66667	NED	-1.2471e-05	7110	yes	299.743	876.199	305.887	1574	2431	1581	879.453	274.173	618.484	279.331	373.3	513.4	500.6	419
Edi-0	55.9494	-3.16028	SCOT	-0.00416072	6914	yes	200.977	217.275	237.385	1270	482	2553	47.4867	267.823	42.6871	104.274	1057.7	657.9	532.7	213
Ei-2	50.3	6.3	GER	0.00401604	6915	yes	240.436	232.695	193.946	1434	2480	2203	4306.04	1390.98	2525.3	2530.64	510.1	354.9	428.8	454.5
Eri-1	56.4333	15.35	SWE	-0.00460876	7124	NA	286.369	204.394	164.468	1730	1865	2361	3.98741	374.37	43.5747	17.4405	357.6	135.6	321.3	194.1
Est-1	58.3	25.3	EST	0.00260319	6916	yes	233.653	284.28	417.545	1648	2252	2439	3092.29	1344.94	1764.94	1782.66	469.4	794	593.8	645.4
Fei-0	40.5	-8.32	POR	0.00308058	8215	yes	335.431	261.916	249.477	1397	1582	2382	3914.99	3818.37	1489.16	2149.62	793.4	363.3	508	383.3
Ga-0	50.3	8	GER	0.0012567	6919	yes	429.926	237.661	385.481	2068	2658	2859	827.007	442.867	303.157	1088.5	841.7	730.1	354.7	276.3
Gel-1	51.0167	5.86667	NED	-0.00116137	7143	yes	1226.63	1215.84	453.312	1721	1712	2770	286.815	314.162	883.16	409.828	869.5	559.4	842.7	325.1
Got-7	51.5338	9.9355	GER	0.0010509	6921	yes	234.928	384.871	183.882	1770	1706	2131	320.181	429.381	463.488	328.055	968.7	552.4	583.5	339.3
Gr-5	47	15.5	AUT	-0.000993249	7158	yes	268.17	197.406	232.333	2780	3035	2317	274.377	182.977	140.313	170.456	996.6	889.1	681.7	488.5
Gu-0	50.3	8	GER	0.000446845	6922	yes	2410.11	397.408	192.346	2268	1468	2092	4385.29	2422.31	130.373	1945.11	622.7	465	380.4	288.2
Gy-0	49	2	FRA	-0.000180452	8214	yes	5021.05	8649.61	NA	906	1120	NA	3882.31	6993.76	3041.11	2399.7	431.5	382.3	538.4	178.3
Hovdala-2	56.1	13.74	SWE	-0.00011056	6039	yes	2553.54	1907.54	2665.01	1201	1694	2052	932.594	6470.95	941.184	927.529	723.2	491.3	435.5	392
HR-5	51.4083	-0.6383	UK	-0.00299885	6924	yes	251.646	216.887	134.956	1097	1823	2299	262.733	106.767	56.7403	80.9698	535	335.6	185.5	191.4
Ka-0	47	14	AUT	-0.0230896	8314	yes	319.203	212.297	54.002	2515	2563	1836	20.2726	103.232	5.70776	12.9807	605.1	44.2	627.1	340.6
Kas-2	35	77	IND	3.58147e-05	8424	yes	3378.52	2179.7	1607.97	2344	2652	2061	8541.9	1882.38	2974.27	1328.58	1384.9	645	885.4	665.5
Kin-0	44.46	-85.37	USA	-0.000458462	6926	yes	222.851	238.349	194.493	1832	3244	2559	84.3911	254.458	179.236	290.107	830.9	728.5	349.2	233.8
Kn-0	54.8969	23.8924	LTU	0.00282877	7186	yes	150.862	38.0878	44.9905	2746	2319	3182	12.4265	135.541	197.102	58.5107	770.5	578.3	589.7	399.2
Kno-10	41.2816	-86.621	USA	0.00432943	6927	yes	226.476	161.622	232.018	1306	2922	2863	4465.24	1000.34	2701.45	1812.98	712.4	727.4	605.3	524.8
Kondara	38.35	68.48	TAJ	-0.0018451	6929	yes	287.838	138.598	155.544	1976	2074	2465	74.9818	284.675	81.7012	137.009	757.8	682.2	816.1	350.5
Kz-1	49.5	73.1	KAZ	-0.00724816	6930	yes	639.673	195.112	425.421	1698	2611	2874	72.2967	102.813	154.816	89.1001	423.6	570.6	456.1	478.1
LAC-5	47.7	6.81667	FRA	0.00235007	96	yes	246.648	154.872	75.6579	1648	2933	1613	176.642	446.44	137.612	277.832	299.9	376.1	274	355.2
Ler-0	47.984	10.8719	POL	-0.00232736	6932	yes	823.437	643.522	472.933	2121	2191	1756	265.34	343.464	241.397	205.237	283	503.4	471.7	470.4
Lip-0	50	19.3	POL	0.00475049	8325	yes	234.601	89.0925	124.87	2469	3021	1823	623.193	276.346	885.512	378.187	422.4	468.3	236.4	275.2
LL-0	41.59	2.49	ESP	-0.000267573	6933	yes	586.268	778.81	402.26	1227	807	805	421.848	503.088	862.405	342.644	97	129.8	120	77.3
Lp2-2	49.38	16.81	CZE	-0.00184102	7520	yes	229.888	269.4	273.602	2650	3450	3719	213.573	291.758	130.692	73.3879	885.9	527.8	796.3	728
Lz-0	46	3.3	FRA	0.00284865	6936	yes	279.424	280.393	266.422	2481	2281	2551	1803.88	1871.86	579.657	1587.96	691.3	716.9	312.9	551.5
Mh-0	50.95	20.5	POL	0.00134869	7255	yes	271.804	195.027	295.042	2501	2534	2089	66.7398	246.205	1273.01	12.514	527.2	437.4	153.6	404.4
MIB-15	47.3833	5.31667	FRA	0.019236	166	yes	45.8197	72.4695	23.4947	1721	2139	1926	741.422	814.385	513.851	111.165	375.4	411.7	344	247.2
MNF-Pot-48	43.595	-86.2657	USA	0.00261771	1859	yes	199.296	192.254	159.796	2037	1982	1875	233.502	751.841	155.991	320.05	377.9	206.4	185.7	355
Mrk-0	49	9.3	GER	-0.00250851	6937	yes	334.77	244.091	261.09	2194	3542	2177	91.7399	252.375	133.476	189.492	934.5	850.3	667.4	727.6
Ms-0	55.7522	37.6322	RUS	-0.00150598	6938	yes	513.304	690.912	1857.74	1861	2843	2149	909.41	337.783	270.395	148.287	760	827.9	203.2	693.2
Mt-0	32.34	22.46	LIBYIA	0.000284427	6939	yes	782.933	286.359	125.645	2535	2460	2009	357.488	413.051	772.639	326.637	268	547	759.1	749
Mz-0	50.3	8.3	GER	-0.0236706	6940	yes	1150.13	1637.8	255.523	1129	1132	953	125.889	14.5294	7.4247	14.9174	444.1	552.6	300.9	501.3
N7	61.36	34.15	RUS	0.00197123	7449	yes	234.864	346.498	519.951	1635	2716	2310	1363.41	1272	1400.67	2073.89	943.4	925.5	609.5	322
Nd-1	50	10	GER	-0.00443365	6942	yes	306.888	184.832	181.592	2219	3170	2506	16.0603	333.809	32.4291	71.9481	560.8	377.8	574.4	616.3
NFA-8	51.4083	-0.6383	UK	-0.000232782	6944	yes	858.625	785.063	730.014	2597	2695	1865	424.795	349.916	1880.84	185.012	573.4	803.1	611.7	693.6
NFC-20	51.4083	-0.6383	UK	0.00206381	6847	yes	286.664	301.918	159.215	1085	2013	2491	30.937	149.337	1446.01	524.416	877.6	494.2	478.8	489.6
Nok-3	52.24	4.45	NED	-0.00607844	6945	yes	1496.52	700.192	402.932	1368	2252	2143	106.619	246.26	76.7354	129.785	610.2	319.5	374	483.5
Nz1	-37.7871	175.283	NZL	-0.00170863	7263	yes	463.203	198.195	244.508	2022	2652	2709	210.514	315.843	158.304	125.711	667.3	580.1	887	688.5
Omo2-3	56.12	15.18	SWE	-0.000829791	NA	NA	423.908	387.684	501.489	2016	1648	2416	342.801	319.204	337.163	321.305	1130.1	473.3	647.4	463.7
Oy-0	60.39	6.19	NOR	-0.00175284	6946	yes	311.194	226.125	181.122	1433	1263	1121	298.208	137.634	170.378	78.1847	427.8	238	378.7	235
Pa-2	38.07	13.22	ITA	-0.00237887	7291	yes	1467.3	4450.6	1090.06	1968	1950	2099	474.034	233.151	541.412	218.552	1064.2	569.7	525.4	403.3
PHW-13	51.2878	0.0565	UK	0.00147808	7482	yes	247.911	83.0781	228.525	1997	1786	1841	292.288	263.342	244.714	NA	336.3	879.8	342.2	NA
Pna-17	42.0945	-86.3253	USA	0.000698176	7523	yes	298.917	2164.65	209.833	2060	2218	1989	1699.76	3678.66	3677.86	3744	431.6	561.5	408.3	302.1
Pog-0	49.2655	-123.206	CAN	0.000654414	7306	yes	624.315	473.036	1468.03	1438	981	1816	3739.8	3206.35	957.124	1859.14	468	609.4	650	376.7
Pro-0	43.25	-6	ESP	-0.000196858	8213	yes	241.208	180.646	112.815	2425	2672	2305	302.806	172.571	62.2218	161.27	965.9	640	607.8	758.1
Pu2-7	49.42	16.36	CRO	0.00104155	6954	yes	220.611	167.455	1676.93	1748	3854	2002	3619.98	4420.64	3626.33	1757.6	525.3	277.3	333	223.4
Ra-0	46	3.3	FRA	-0.00142099	6958	yes	1214.71	310.049	698.245	2632	2335	1965	723.117	454.495	150.261	161.537	1076.2	782	891.1	491.2
Rak-2	49	16	CZE	-0.000728356	8365	yes	357.961	228.659	143.778	2713	2295	2508	175.31	272.359	226.141	168.079	966.4	766.1	670.4	751.8
Ren-1	48.5	-1.41	FRA	-0.00487255	6959	yes	283.546	473.141	405.251	1417	2219	2064	101.281	222.138	112.654	106.578	960.5	864	847.5	590.1
Rmx-A02	42.036	-86.511	USA	0.00401641	7524	yes	302.264	276.784	103.277	2515	3107	1589	5130.24	5754.88	1815.34	2548.38	591	409.5	374.3	466.3
RRS-7	41.5609	-86.4251	USA	0.000222352	7514	yes	487.824	4706.22	201.141	2456	2443	2973	12529.2	2449.18	2013.17	1681.97	487.6	649.1	348.8	471.4
Sap-0	49.49	14.24	CZE	0.00198634	8378	yes	210.047	94.9387	34.9926	2969	2575	1744	61.6304	407.706	97.6972	25.2424	768.2	512.1	895.3	483
Sapporo-0	43.0553	141.346	JPN	-0.000683132	7330	yes	788.324	861.493	1460	993	1091	1519	596.632	254.767	1035.87	675.528	228.4	251.3	309.8	264
Sav-0	49.1833	15.8833	CZE	0.000269715	7340	yes	289.621	1791.41	317.132	1097	3001	1606	1638.29	920.859	1090.71	852.579	335.2	396.9	342.6	328.4
Se-0	38.3333	-3.53333	ESP	0.000387069	6961	yes	257.28	225.804	368.439	932	1053	1995	111.177	809.168	247.708	143.277	732.1	847.3	416	534
Sei-0	46.5438	11.5614	ITA	-8.52629e-05	7333	yes	144.553	110.751	33.9599	1792	1807	2474	211.918	112.856	59.9058	0.943829	917.3	365.1	889.5	717.5
Shahdara	38.35	68.48	TAJ	-0.00760597	6962	yes	266.017	210.857	212.325	1872	2249	2435	65.6754	233.789	26.4638	10.892	208.1	331.7	368.8	355.5
Sorbo	38.35	68.48	TAJ	0.000511302	6963	yes	226.597	179.851	140.921	2624	2310	2469	172.122	252.513	189.375	204.846	732	762.8	771.1	586.8
Spr1-2	56.3163	16.0353	SWE	0.000172503	6964	yes	1131.29	3480.67	1371.23	1267	769	1090	3818.41	6206.02	8771.87	322.956	222.5	168.6	96	422.3
Ta-0	49.5	14.5	CZE	-0.000168928	8389	yes	1400.73	1575.48	128.191	1670	1601	1339	919.953	1807.83	657.765	442.661	165.2	565.7	149.7	194.3
Tamm-27	60	23.5	FIN	0.00112487	6969	yes	176.577	263.211	301.839	1504	1415	953	348.4	413.211	301.253	348.463	486	533.1	251	326.7
Tanz-1	-2.87389	36.2128	TANZ	0.000317544	100002	NA	178.632	120.11	261.24	1317	2383	1737	100.311	294.79	217.334	194.795	395.9	439.7	519.7	348.3
Ts-1	41.7194	2.93056	ESP	-0.00134668	6970	yes	235.074	388.841	214.414	1855	1401	2188	187.011	301.015	93.6776	244.591	236.7	258.6	190.4	540.9
Tscha-1	47.0748	9.9042	AUT	0.00213887	7372	yes	300.836	413.276	314.03	1454	2139	2368	3434.13	1827.44	240.063	368.581	971.9	870	176.2	606
Tsu-1	34.43	136.31	JAP	-0.00220652	6972	yes	184.712	304.545	309.614	1595	3237	472	265.567	227.053	30.5085	157.392	704.6	935.5	600.1	822.2
Uk-1	48.0333	7.7667	GER	-0.00637046	7378	yes	547.012	284.161	463.761	1324	1051	2358	74.7525	149.211	126.864	114.056	901.1	629	556	546.7
UKSE06-482	51.2	0.6	UK	-0.00103899	5245	yes	310.925	176.025	185.018	1853	2326	1527	307.145	244.423	121.479	65.0645	454.5	428.3	455.4	300
Ull2-3	56.0648	13.9707	SWE	0.00119082	6973	yes	192.912	162.875	150.902	1714	3127	2409	20.6563	678.528	54.1285	107.788	1091.2	613.8	369.9	208.2
Uod-1	48.3	14.45	AUT	-0.0134543	6975	yes	216.473	196.142	174.784	1571	2562	2250	28.1686	64.3008	101.32	22.6752	802.7	345.1	330.2	429.1
Utrecht	52.0918	5.1145	NED	0.000917131	7382	yes	317.784	235.278	161.236	3102	2156	2486	422.291	234.078	170.643	424.104	645.2	939.7	841.4	595.5
Van-0	49.3	-123	CAN	-0.0013082	6977	yes	450.034	570.07	485.547	1879	2195	1570	143.428	303.358	370.378	426.69	124.5	655	504.3	311.9
Ven-1	52.0333	5.55	NED	-0.0281575	7384	yes	1662.7	2154.42	695.407	2335	2197	2680	16.1006	30.8462	1.29272	90.9233	834.6	887.5	604.7	718.6
Wa-1	52.3	21	POL	-0.00400861	6978	yes	874.786	1261.67	473.837	1620	1808	1312	240.581	241.236	154.001	152.306	530.6	804.3	692.1	381.6
WAR	41.7302	-71.2825	USA	-0.0480359	7477	yes	130.478	73.5198	2.12864	2108	2192	1758	5.07511	15.3177	33.6364	9.96329	803.3	464.4	254.1	270.1
Wei-0	47.25	8.26	SUI	0.00121808	6979	yes	277.389	232.885	574.113	2800	2031	2366	717.156	217.135	1688.56	118.654	925	853.5	814.2	597.8
Ws-0	52.3	30	UKR	-0.00128964	6980	yes	274.906	286.359	208.588	1082	1802	2130	86.6648	280.478	180.831	236.001	735.1	737.4	597.2	549.4
Wt-5	52.3	9.3	GER	-0.015839	6982	yes	283.921	133.554	273.491	1654	2403	2311	55.3089	94.1717	13.51	36.0335	684.4	410.3	366.7	390.8
Yo-0	37.45	-119.35	USA	0.00265902	6983	yes	332.723	183.963	192.856	1389	2122	1736	942.261	186.66	464.679	1110.22	709.7	631.9	656.6	777.1
Zu-1	47.3667	8.55	SUI	-0.000726983	7418	yes	8840.71	6729.63	4683.83	1743	1355	1551	1446.93	1728.65	738.814	1120.72	486.8	356.7	632.5	426
11PNA4.101	42.0945	-86.3253	USA	0.000540939	8796	yes	272.868	243.004	286.511	2177	2359	1902	230.692	353.133	238.38	463.035	1036.6	634.9	674.9	460.3

### Sheet: Table S2
Table S2: Correlation between above ground fresh weight and dry weight in 5 week old A. thaliana accessions grown at 22°C under controlled conditions
	replicate a			replicate b			replicate c
accession	R	p-value		R	p-value		R	p-value
Bor-4	0.99	1e-07		0.99	6.2e-06		0.96	0.0001
C24	0.99	2.9e-07		0.99	9.3e-07		0.97	4.75e-05
Col-0	0.99	1e-09		0.99	2.7e-06		0.98	0.03089
Est-1	0.99	3.8e-06		0.98	1.9e-05		0.83	0.01
Sha	0.99	2.8e-05		0.99	4.9e-08		0.92	0.001
Ws-0	0.99	8.9e-08		0.99	4.9e-06		0.95	3.854e-08
Data collected from 6 A. thaliana accessions in 5 week-old plants (DF = 7). R= Pearson’s correlation index.

### Sheet: Table S3
Table S3: Genes in vicinity of SNPs highly associated with T°C-dependent total SA homeostasis
chromosome	position	-log (P)	AGI	gene name	neighbouring genes
1	18311139	6.88	At1g49470	unknown	tRNA, regulator of transcription
4	1129443	6.5	At4g02570	CUL1	luminidependens gene, NADH oxidored.
4	1134041	6.5	At4g02580	NADH-ubiquinone oxidoreductase 24kD subunit	CUL1, UNE12
4	1135657	6.5	At4g02580	NADH-ubiquinone oxidoreductase 24kD subunit	CUL1, UNE12
4	1146995	6.5	At4g02600	MLO1	UNE12, Trp synthase
4	10461125	6.44	At4g19120	ERD3	prot. kinase, unknown
4	1138019	6.29	At4g02590	UNE12	NADH-uboquinone oxidoreductase 24kD subunit, MLO1
4	1138410	6.29	At4g02590	UNE12	NADH-uboquinone oxidoreductase 24kD subunit, MLO1
1	15967192	6.05	At1g42525	unknown	ransposable element (TE), TE
1	28283354	5.59	At1g75380	AtBBD1	Sec14p-like prot., unknown
2	19096217	5.81	At2g46520	unknown	bHLH transcription factor, ARF11
2	16261705	5.77	At2g38950	transcription factor	At phosphate transporter 2, ERO2
2	4482275	5.56	At2g11240	TE	TE, transferase
3	11227279	6.05	At3g29265	TE	oxidoreductase, ubiquitin-prot. ligase
3	9398878	6.01	At3g25740	MAP1B	EDF3, Fbox prot.
3	20168050	5.81	At3g54470	unknown	Fbox prot., SKIP5
3	20176964	5.81	At3g54500	unknown	RNAPol II E, ERD4
4	1115823	5.84	At4g02540	unknown	thylakoid prot., unknown
4	1115996	5.84	At4g02540	unknown	thylakoid prot., unknown
4	1117210	5.84	At4g02540	unknown	thylakoid prot., unknown
4	1119896	5.84	At4g02541	unknown	unknown, unknown
5	4913335	5.82	At5g15150	homeobox 3 gene	aldose 1-epimerase, bHLH prot.
Table S2: Loci significantly associated with T°C-dependent total SA homeostasis after Bonferroni correction are represented in bold

### Sheet: Table S4
Table S4: Primer list for RT-qPCR
AGI	sense	gene	sequence
AT2G28390	Fw	SAND	AACTCTATGCAGCATTTGATCCACT
AT2G28390	Rv	SAND	TGATTGCATATCTTTATCGCCATC
AT2G14610	Fw	PR1	TTCTTCCCTCGAAAGCTCAA
AT2G14610	Rv	PR1	AAGGCCCACCAGAGTGTATG
AT4G02590	Fw 3'	UNE12	TCTAACGATGGGACTGAACG
AT4G02590	Rv 3'	UNE12	CTACTGTGGAGGATTGTTCTC
AT4G02590	Fw 5'	UNE12	TGGCTAGTAACAACCCTCAC
AT4G02590	Rv 5'	UNE12	AATCCTCCGTCAACTCCAGA
AT2G43010	Fw	PIF4	CGGAGTTCAACCTCAGCAGT
AT2G43010	Rv	PIF4	ACCGGGATTGTTCTGAATTG
